# Clade-wise alignment integration improves co-evolutionary signals for protein-protein interaction prediction

**DOI:** 10.1101/2023.07.28.550005

**Authors:** Tao Fang, Damian Szklarczyk, Radja Hachilif, Christian von Mering

**Affiliations:** Department of Molecular Life Sciences, University of Zurich, 8057 Zurich, Switzerland; SIB Swiss Institute of Bioinformatics, 1015 Lausanne, Switzerland

## Abstract

**Background:** Protein-protein interactions play essential roles in almost all biological processes. The binding interfaces between interacting proteins impose evolutionary constraints, leading to co-evolutionary signals that have successfully been employed to predict protein interactions from multiple sequence alignments (MSAs). During the construction of MSAs for this purpose, critical choices have to be made: how to ensure the reliable identification of orthologs, how to deal with paralogs, and how to optimally balance the need for large alignments versus sufficient alignment quality.

**Results:** Here, we propose a divide-and-conquer strategy for MSA generation: instead of building a single, large alignment for each protein, multiple distinct alignments are constructed, each covering only a single clade in the tree of life. Co-evolutionary signals are searched separately within these clades, and are only subsequently integrated into a final interaction prediction using machine learning. We find that this strategy markedly improves overall prediction performance, concomitant with better alignment quality. Using the popular DCA algorithm to systematically search pairs of such alignments, a genome-wide all-against-all interaction scan in a bacterial genome is demonstrated.

**Conclusions:** Given the recent successes of AlphaFold in predicting protein-protein interactions at atomic detail, a discover-and-refine approach is proposed: our method could provide a fast and accurate strategy for pre-screening the entire genome, submitting to AlphaFold only promising interaction candidates - thus reducing false positives as well as computation time.
