## Supplemental Table S1 for "Clade-wise alignment integration improves co-evolutionary signals for protein-protein interaction prediction"

### Sheet: Final Predictions
StringID1	STRINGID2	Pname1	Pname2	Max DCA	RF prob	APCed RFPro	max prob12	STRING score
511145.b0042	511145.b1697	fixB	ydiQ	3.6985	0.936579	0.709147	0.999767	961
511145.b0041	511145.b0042	fixA	fixB	3.8716	0.935637	0.708915	0.999921	999
511145.b1697	511145.b1698	ydiQ	ydiR	3.6991	0.936579	0.708687	0.999901	994
511145.b0041	511145.b1698	fixA	ydiR	3.8251	0.935637	0.708456	0.999908	984
511145.b1807	511145.b3064	tsaB	tsaD	4.8094	0.963961	0.704556	0.999985	999
511145.b0071	511145.b0072	leuD	leuC	2.4224	0.962378	0.670116	0.99979	999
511145.b1260	511145.b1261	trpA	trpB	2.9648	0.918177	0.666276	0.999958	999
511145.b0764	511145.b0765	modB	modC	4.0131	0.948516	0.640298	0.998938	999
511145.b0733	511145.b0979	cydA	cbdB	1.575	0.868582	0.630013	0.999867	995
511145.b0733	511145.b0734	cydA	cydB	1.3961	0.845148	0.605292	0.999828	999
511145.b0696	511145.b0698	kdpC	kdpA	3.678	0.981962	0.603927	0.999988	999
511145.b0734	511145.b0978	cydB	cbdA	1.4251	0.837633	0.596945	0.999875	993
511145.b2023	511145.b2025	hisH	hisF	2.3347	0.869202	0.59449	0.999925	999
511145.b2284	511145.b2285	nuoF	nuoE	3.2603	0.954352	0.588371	0.999952	999
511145.b1713	511145.b1714	pheT	pheS	2.3606	0.792917	0.580921	0.999951	999
511145.b3985	511145.b3986	rplJ	rplL	3.3923	0.963953	0.574485	0.911953	999
511145.b0978	511145.b0979	cbdA	cbdB	1.5237	0.81217	0.572774	0.999844	999
511145.b3301	511145.b3319	rplO	rplD	1.8444	0.941328	0.570297	0.996382	999
511145.b2751	511145.b2752	cysN	cysD	2.9529	0.843414	0.56503	0.999855	999
511145.b3983	511145.b3985	rplK	rplJ	2.7319	0.941262	0.550911	0.943374	999
511145.b0728	511145.b0729	sucC	sucD	1.5697	0.871951	0.541955	0.999726	999
511145.b3170	511145.b3342	rimP	rpsL	2.1544	0.982434	0.540771	0.99975	923
511145.b1717	511145.b3301	rpmI	rplO	3.7198	0.974008	0.540573	0.999307	999
511145.b1812	511145.b3360	pabB	pabA	2.2796	0.765263	0.539794	0.999887	999
511145.b1264	511145.b3360	trpE	pabA	2.5695	0.767214	0.539182	0.999418	999
511145.b0185	511145.b2316	accA	accD	2.8392	0.975934	0.533525	0.931517	999
511145.b2281	511145.b2282	nuoI	nuoH	2.7807	0.904733	0.52995	0.995635	999
511145.b2894	511145.b3811	xerD	xerC	1.6829	0.851696	0.524523	0.967137	902
511145.b2440	511145.b2441	eutC	eutB	2.9814	0.948297	0.522903	0.999718	999
511145.b2423	511145.b2424	cysW	cysU	3.6781	0.947028	0.520917	0.999858	998
511145.b3167	511145.b3297	rbfA	rpsK	1.9074	0.965314	0.51536	0.999254	Nan
511145.b2281	511145.b2287	nuoI	nuoB	1.8408	0.946213	0.510421	0.998791	999
511145.b3294	511145.b3315	rplQ	rplV	2.2056	0.943808	0.50959	0.968655	999
511145.b2606	511145.b3320	rplS	rplC	3.2732	0.97431	0.506737	0.998056	999
511145.b2280	511145.b2288	nuoJ	nuoA	2.5529	0.945732	0.50147	0.984604	999
511145.b2017	511145.b4539	yefM	yoeB	3.6116	0.948516	0.501185	0.999905	999
511145.b2282	511145.b2288	nuoH	nuoA	2.1624	0.898371	0.500529	0.997503	999
511145.b2197	511145.b2200	ccmE	ccmB	2.8567	0.938965	0.498299	0.998085	999
511145.b1681	511145.b1683	sufD	sufB	2.2422	0.793192	0.492794	0.999895	999
511145.b1718	511145.b3181	infC	greA	1.6561	0.905499	0.491606	0.919115	357
511145.b4200	511145.b4202	rpsF	rpsR	2.6772	0.978369	0.491133	0.999782	999
511145.b0884	511145.b3406	infA	greB	1.4408	0.949126	0.490319	0.965668	194
511145.b3167	511145.b3341	rbfA	rpsG	1.473	0.930343	0.489575	0.969299	346
511145.b3983	511145.b4147	rplK	efp	1.4228	0.878635	0.485244	0.973549	697
511145.b0912	511145.b1712	ihfB	ihfA	3.1091	0.948471	0.484576	0.999993	995
511145.b1465	511145.b1467	narV	narY	2.2021	0.927872	0.482269	0.999961	999
511145.b1073	511145.b1074	flgB	flgC	2.3747	0.976752	0.482185	0.999878	999
511145.b1863	511145.b2606	ruvC	rplS	1.3117	0.905523	0.48195	0.938674	Nan
511145.b0740	511145.b0741	tolB	pal	3.0193	0.822317	0.480947	0.999868	999
511145.b3231	511145.b3320	rplM	rplC	2.8961	0.908773	0.478466	0.939177	999
511145.b0156	511145.b3167	erpA	rbfA	1.5397	0.929329	0.477425	0.992608	Nan
511145.b3296	511145.b3303	rpsD	rpsE	1.4316	0.889396	0.474317	0.960893	999
511145.b1716	511145.b3231	rplT	rplM	3.2946	0.972472	0.474033	0.99374	999
511145.b0659	511145.b3297	ybeY	rpsK	2.2729	0.918249	0.473581	0.999708	755
511145.b3259	511145.b3983	prmA	rplK	1.546	0.834461	0.472789	0.973349	991
511145.b3287	511145.b3310	def	rplN	1.4662	0.891325	0.471567	0.945395	803
511145.b0637	511145.b0884	rsfS	infA	2.724	0.946372	0.468654	0.95783	546
511145.b0884	511145.b4373	infA	rimI	2.4059	0.940985	0.468455	0.987874	Nan
511145.b1094	511145.b2185	acpP	rplY	1.6558	0.864628	0.467855	0.953868	218
511145.b3244	511145.b4235	tldD	pmbA	2.1094	0.855097	0.467601	0.999702	955
511145.b1227	511145.b1467	narI	narY	2.1029	0.912014	0.466868	0.999942	997
511145.b3300	511145.b3981	secY	secE	2.6338	0.882847	0.466061	0.997561	999
511145.b0711	511145.b0712	ybgJ	ybgK	1.5371	0.785301	0.465507	0.999802	999
511145.b3732	511145.b3734	atpD	atpA	2.5522	0.841914	0.465234	0.999635	999
511145.b2563	511145.b2904	acpS	gcvH	1.9406	0.857864	0.464841	0.938407	Nan
511145.b2276	511145.b2280	nuoN	nuoJ	3.8224	0.807972	0.464734	0.999914	999
511145.b1388	511145.b1390	paaA	paaC	2.7858	0.947319	0.463236	0.999946	999
511145.b1204	511145.b3186	pth	rplU	1.2856	0.817875	0.463203	0.934949	505
511145.b3230	511145.b3341	rpsI	rpsG	2.0699	0.985965	0.463118	0.954411	999
511145.b3307	511145.b3314	rpsN	rpsC	3.1789	0.960089	0.462533	0.986819	999
511145.b0032	511145.b0033	carA	carB	2.4252	0.719265	0.462175	0.999954	999
511145.b4099	511145.b4101	phnI	phnG	2.5827	0.947009	0.459602	0.999922	999
511145.b2231	511145.b3699	gyrA	gyrB	1.3191	0.68453	0.456283	0.998358	999
511145.b0408	511145.b0409	secD	secF	1.9652	0.696215	0.45078	0.996733	999
511145.b2949	511145.b3341	yqgF	rpsG	1.4027	0.85606	0.450048	0.99953	Nan
511145.b0721	511145.b4153	sdhC	frdB	1.6964	0.875168	0.449623	0.993719	993
511145.b2904	511145.b3341	gcvH	rpsG	1.6059	0.866438	0.449321	0.967314	Nan
511145.b2279	511145.b2280	nuoK	nuoJ	3.4726	0.936086	0.447537	0.999689	999
511145.b3307	511145.b3936	rpsN	rpmE	1.5399	0.985251	0.444407	0.932164	997
511145.b1716	511145.b3186	rplT	rplU	4.2684	0.947294	0.441821	0.999599	999
511145.b3321	511145.b3982	rpsJ	nusG	1.6054	0.96619	0.441644	0.946692	999
511145.b0429	511145.b0430	cyoD	cyoC	1.2987	0.828612	0.441253	0.997284	999
511145.b1094	511145.b2609	acpP	rpsP	1.6126	0.925681	0.440954	0.945997	486
511145.b3303	511145.b3306	rpsE	rpsH	2.0508	0.930312	0.43999	0.99645	999
511145.b3312	511145.b3318	rpmC	rplW	7.3076	0.971343	0.439341	0.99232	999
511145.b4098	511145.b4100	phnJ	phnH	4.4507	0.942449	0.43915	0.999994	999
511145.b1188	511145.b1784	ycgB	yeaH	1.8021	0.896131	0.438846	0.999892	997
511145.b0721	511145.b0724	sdhC	sdhB	1.7637	0.86404	0.438391	0.999847	999
511145.b0784	511145.b0785	moaD	moaE	3.6081	0.947883	0.43701	0.999327	999
511145.b3732	511145.b3733	atpD	atpG	1.3651	0.744572	0.43413	0.961886	999
511145.b1225	511145.b1465	narH	narV	2.2541	0.880264	0.432993	0.999898	996
511145.b0637	511145.b3310	rsfS	rplN	3.5061	0.952634	0.431131	0.998959	993
511145.b1628	511145.b2618	rsxB	ratB	2.4258	0.946961	0.429857	0.999929	748
511145.b2198	511145.b2199	ccmD	ccmC	3.1799	0.946514	0.428434	0.999774	999
511145.b2185	511145.b3313	rplY	rplP	1.8791	0.854163	0.428241	0.984185	999
511145.b0637	511145.b3649	rsfS	rpoZ	1.8113	0.919576	0.428027	0.978272	195
511145.b3308	511145.b3936	rplE	rpmE	2.5801	0.948378	0.424666	0.995237	998
511145.b3737	511145.b3738	atpE	atpB	1.6697	0.747949	0.422638	0.96735	999
511145.b0145	511145.b0884	dksA	infA	1.7372	0.936378	0.421203	0.958946	233
511145.b0969	511145.b1133	tusE	mnmA	1.8261	0.804962	0.420927	0.999522	996
511145.b1225	511145.b1227	narH	narI	2.2216	0.86695	0.420138	0.999919	999
511145.b0659	511145.b3312	ybeY	rpmC	2.2173	0.890362	0.419547	0.92292	317
511145.b3310	511145.b3320	rplN	rplC	1.4217	0.95618	0.417339	0.973804	999
511145.b4098	511145.b4099	phnJ	phnI	2.0862	0.925872	0.415499	0.924823	999
511145.b0763	511145.b0764	modA	modB	2.5854	0.668845	0.414079	0.962188	999
511145.b3312	511145.b4373	rpmC	rimI	1.6673	0.915139	0.414009	0.965178	273
511145.b1094	511145.b2563	acpP	acpS	1.5705	0.927509	0.413648	0.981147	998
511145.b1073	511145.b1937	flgB	fliE	3.056	0.947978	0.412003	0.999542	996
511145.b2127	511145.b4000	mlrA	hupA	2.1473	0.848612	0.411734	1	Nan
511145.b0156	511145.b0416	erpA	nusB	1.2594	0.847347	0.411434	0.903723	Nan
511145.b2608	511145.b3316	rimM	rpsS	1.5835	0.814588	0.410765	0.998455	994
511145.b2524	511145.b3556	iscX	cspA	2.0677	0.876707	0.410203	0.908319	Nan
511145.b0296	511145.b3308	ykgM	rplE	2.2946	0.960147	0.407239	0.998892	983
511145.b1094	511145.b3282	acpP	tsaC	1.9071	0.795851	0.403729	0.979424	Nan
511145.b0142	511145.b0917	folK	ycaR	1.8776	0.824091	0.403451	0.920708	Nan
511145.b3314	511145.b3321	rpsC	rpsJ	1.8405	0.971245	0.402544	0.944811	999
511145.b3611	511145.b3705	yibN	yidC	3.3041	0.639046	0.400407	0.985146	307
511145.b3731	511145.b3733	atpC	atpG	1.361	0.663264	0.399673	0.997407	999
511145.b3316	511145.b3936	rpsS	rpmE	2.9426	0.990363	0.397375	0.999788	987
511145.b3726	511145.b3727	pstA	pstC	1.3538	0.653133	0.3959	0.999553	999
511145.b0525	511145.b3838	ppiB	tatB	1.6236	0.811599	0.393668	0.923536	Nan
511145.b1860	511145.b1861	ruvB	ruvA	1.8251	0.719558	0.392509	0.990105	999
511145.b3400	511145.b3406	hslR	greB	1.4214	0.775832	0.391929	0.982981	Nan
511145.b3984	511145.b4147	rplA	efp	1.6484	0.762186	0.390019	0.998923	968
511145.b3065	511145.b3204	rpsU	ptsN	1.8762	0.891486	0.384827	0.908916	Nan
511145.b0884	511145.b1960	infA	vsr	1.6983	0.886147	0.384613	0.927454	Nan
511145.b3298	511145.b3637	rpsM	rpmB	1.7118	0.976987	0.383422	0.951321	999
511145.b0416	511145.b3321	nusB	rpsJ	1.4805	0.85795	0.382573	0.999547	999
511145.b3175	511145.b3300	secG	secY	1.7651	0.818683	0.378804	0.9972	999
511145.b0784	511145.b3992	moaD	thiF	1.9838	0.743968	0.376983	0.996251	888
511145.b1864	511145.b2699	yebC	recA	1.0885	0.71628	0.37498	0.901482	399
511145.b1627	511145.b1632	rsxA	rsxE	2.1795	0.920118	0.374396	0.99974	961
511145.b1712	511145.b3298	ihfA	rpsM	2.1477	0.91056	0.372691	0.97881	Nan
511145.b2287	511145.b3636	nuoB	rpmG	2.5848	0.910184	0.366909	0.903005	Nan
511145.b1937	511145.b1948	fliE	fliP	2.2619	0.866548	0.366861	0.99858	980
511145.b1089	511145.b3294	rpmF	rplQ	5.6763	0.947884	0.366423	0.999443	999
511145.b0296	511145.b3316	ykgM	rpsS	2.1107	0.990911	0.364865	0.983189	981
511145.b0145	511145.b2792	dksA	yqcC	2.0736	0.938918	0.361978	0.911351	Nan
511145.b0630	511145.b1094	lipB	acpP	1.6454	0.779431	0.361429	0.995103	867
511145.b1391	511145.b3316	paaD	rpsS	1.4272	0.91872	0.360699	0.992462	Nan
511145.b0009	511145.b3065	mog	rpsU	1.7695	0.873595	0.360674	0.902759	Nan
511145.b1135	511145.b2524	rluE	iscX	1.8996	0.865075	0.360661	0.953757	Nan
511145.b2792	511145.b2891	yqcC	prfB	1.9103	0.860162	0.360075	0.959451	Nan
511145.b0103	511145.b4202	coaE	rpsR	1.6294	0.748029	0.357886	0.904742	Nan
511145.b1390	511145.b1391	paaC	paaD	1.9904	0.8156	0.356858	0.99835	999
511145.b0653	511145.b3269	gltK	yhdX	2.022	0.715698	0.356401	0.99958	665
511145.b4168	511145.b4172	tsaE	hfq	2.8173	0.863006	0.356256	0.91254	749
511145.b3307	511145.b3316	rpsN	rpsS	2.9839	0.958983	0.354591	0.998171	999
511145.b0172	511145.b2830	frr	rppH	1.3547	0.778757	0.352952	0.969184	Nan
511145.b0723	511145.b0724	sdhA	sdhB	1.6641	0.625001	0.35141	0.999962	999
511145.b0525	511145.b3190	ppiB	ibaG	2.5398	0.857167	0.349288	0.963012	Nan
511145.b2524	511145.b2529	iscX	iscU	2.0653	0.911333	0.349108	0.974167	992
511145.b0051	511145.b3649	rsmA	rpoZ	1.3628	0.736832	0.348971	0.906599	546
511145.b3019	511145.b3030	parC	parE	1.091	0.61324	0.348743	0.997721	999
511145.b2904	511145.b3165	gcvH	rpsO	1.6615	0.761528	0.348135	0.93774	Nan
511145.b0784	511145.b4168	moaD	tsaE	1.7576	0.800799	0.348125	0.967579	Nan
511145.b3307	511145.b3321	rpsN	rpsJ	3.1463	0.977687	0.347619	0.999845	999
511145.b0721	511145.b0722	sdhC	sdhD	4.4006	0.947476	0.347041	0.999949	999
511145.b3298	511145.b3316	rpsM	rpsS	3.425	0.977744	0.346259	0.998417	999
511145.b3065	511145.b3297	rpsU	rpsK	2.5491	0.987588	0.34422	0.999652	999
511145.b0784	511145.b3400	moaD	hslR	1.9836	0.856616	0.343631	0.954114	Nan
511145.b3735	511145.b3736	atpH	atpF	1.1927	0.69546	0.342674	0.934527	999
511145.b0784	511145.b0826	moaD	moeB	2.0184	0.708456	0.341817	0.99944	999
511145.b0724	511145.b4154	sdhB	frdA	1.631	0.614905	0.340511	0.999935	997
511145.b3064	511145.b4168	tsaD	tsaE	1.6126	0.639713	0.340225	0.939403	999
511145.b1983	511145.b3983	yeeN	rplK	1.1884	0.711747	0.340181	0.92778	Nan
511145.b0630	511145.b2962	lipB	yggX	1.7468	0.813503	0.339401	0.934884	273
511145.b0442	511145.b3181	ybaV	greA	1.8874	0.791394	0.337068	0.911745	Nan
511145.b1089	511145.b3315	rpmF	rplV	3.4067	0.947915	0.336458	0.997071	999
511145.b1717	511145.b2524	rpmI	iscX	2.2485	0.916279	0.335757	0.943533	Nan
511145.b3637	511145.b3932	rpmB	hslV	1.9843	0.958673	0.33423	0.939483	Nan
511145.b3313	511145.b4168	rplP	tsaE	1.8212	0.77308	0.332527	0.904793	Nan
511145.b3206	511145.b4200	npr	rpsF	1.8039	0.793001	0.332358	0.971884	Nan
511145.b3303	511145.b3865	rpsE	yihA	1.6324	0.717198	0.33156	0.977462	Nan
511145.b1712	511145.b3836	ihfA	tatA	2.8403	0.831329	0.331304	0.905045	Nan
511145.b3203	511145.b4127	hpf	yjdJ	2.1061	0.828083	0.331302	0.928225	Nan
511145.b1389	511145.b3185	paaB	rpmA	2.3787	0.97509	0.331129	0.958137	Nan
511145.b3316	511145.b3366	rpsS	nirD	1.633	0.956783	0.33112	0.993031	Nan
511145.b2830	511145.b3313	rppH	rplP	1.5245	0.870098	0.329991	0.92713	192
511145.b1948	511145.b1949	fliP	fliQ	1.8123	0.817098	0.329508	0.999669	999
511145.b1864	511145.b3986	yebC	rplL	1.1731	0.701484	0.329066	0.903998	404
511145.b0048	511145.b3321	folA	rpsJ	2.1256	0.797561	0.327402	0.98485	Nan
511145.b4142	511145.b4143	groS	groL	1.336	0.739091	0.325192	0.950012	999
511145.b1679	511145.b3316	sufE	rpsS	2.0324	0.78571	0.32445	0.990986	Nan
511145.b0803	511145.b3775	ybiI	ppiC	1.8651	0.774915	0.323222	0.900309	Nan
511145.b0723	511145.b4153	sdhA	frdB	1.7229	0.59553	0.322006	0.999896	997
511145.b3148	511145.b3299	yraN	rpmJ	2.2629	0.901921	0.321525	0.937497	Nan
511145.b0426	511145.b2565	yajQ	recO	1.0382	0.667061	0.320507	0.988252	Nan
511145.b3305	511145.b4506	rplF	ykgO	2.5306	0.947171	0.319877	0.925201	996
511145.b4096	511145.b4097	phnL	phnK	3.1709	0.82185	0.317774	0.999745	943
511145.b0103	511145.b0450	coaE	glnK	2.1516	0.694146	0.31663	0.908433	Nan
511145.b0426	511145.b2700	yajQ	pncC	1.271	0.688305	0.316226	0.906558	209
511145.b0184	511145.b0215	dnaE	dnaQ	1.8504	0.544863	0.314871	0.999629	999
511145.b3299	511145.b4373	rpmJ	rimI	1.7752	0.959724	0.314375	0.946588	Nan
511145.b0884	511145.b3168	infA	infB	1.0546	0.695132	0.314253	0.953153	993
511145.b3158	511145.b3159	yhbU	yhbV	1.5979	0.704643	0.313809	0.99998	999
511145.b1682	511145.b1683	sufC	sufB	2.1736	0.68479	0.313804	0.999579	999
511145.b2562	511145.b3316	yfhL	rpsS	2.289	0.895446	0.313586	0.976963	Nan
511145.b0172	511145.b3340	frr	fusA	1.0913	0.650849	0.312004	0.971055	999
511145.b4153	511145.b4154	frdB	frdA	1.5502	0.585282	0.310955	0.999918	999
511145.b0191	511145.b1094	arfB	acpP	1.4928	0.722661	0.310324	0.919044	515
511145.b0048	511145.b0724	folA	sdhB	0.9294	0.611951	0.308802	0.985142	Nan
511145.b2608	511145.b3342	rimM	rpsL	1.9031	0.729923	0.308223	0.982068	916
511145.b1654	511145.b3190	grxD	ibaG	2.3543	0.938131	0.308129	0.996673	873
511145.b1094	511145.b2953	acpP	yggU	1.7975	0.8675	0.307504	0.955502	Nan
511145.b2019	511145.b3303	hisG	rpsE	1.3032	0.680172	0.306973	0.920357	Nan
511145.b0050	511145.b3936	apaG	rpmE	1.8129	0.809892	0.306899	0.987727	Nan
511145.b2610	511145.b3464	ffh	ftsY	1.4163	0.600885	0.306071	0.948794	999
511145.b1792	511145.b1864	yeaO	yebC	1.0511	0.674505	0.305774	0.953913	Nan
511145.b0724	511145.b2606	sdhB	rplS	1.1518	0.706336	0.305381	0.985174	Nan
511145.b0610	511145.b3190	rnk	ibaG	1.8338	0.804337	0.304307	0.960305	Nan
511145.b3725	511145.b3727	pstB	pstC	1.3242	0.587601	0.303571	0.998386	999
511145.b3148	511145.b4172	yraN	hfq	1.6397	0.789575	0.302166	0.994792	Nan
511145.b2281	511145.b2286	nuoI	nuoC	1.8406	0.6943	0.301098	0.999828	999
511145.b1718	511145.b2524	infC	iscX	2.1256	0.890716	0.301055	0.932828	Nan
511145.b2515	511145.b3413	ispG	gntX	1.0311	0.622819	0.299687	0.918014	Nan
511145.b3181	511145.b3400	greA	hslR	2.0274	0.692292	0.298748	0.951306	Nan
511145.b2282	511145.b2287	nuoH	nuoB	1.5511	0.691938	0.298696	0.994829	999
511145.b0965	511145.b2797	yccU	sdaB	0.9932	0.616233	0.29846	0.938456	Nan
511145.b2281	511145.b3321	nuoI	rpsJ	1.5504	0.845139	0.298231	0.92385	Nan
511145.b1654	511145.b3310	grxD	rplN	1.7165	0.877851	0.29762	0.961009	Nan
511145.b3185	511145.b3390	rpmA	aroK	1.5372	0.658018	0.297208	0.911837	451
511145.b1792	511145.b1983	yeaO	yeeN	1.2856	0.663808	0.296752	0.913572	Nan
511145.b0917	511145.b0969	ycaR	tusE	2.562	0.935157	0.296365	0.954224	Nan
511145.b0014	511145.b0015	dnaK	dnaJ	1.7117	0.570049	0.296018	0.939079	999
511145.b3462	511145.b3463	ftsX	ftsE	1.6545	0.55372	0.295952	0.998215	999
511145.b2606	511145.b3310	rplS	rplN	3.0367	0.913759	0.294961	0.99993	999
511145.b3299	511145.b3305	rpmJ	rplF	1.8471	0.96034	0.294601	0.935502	999
511145.b2287	511145.b2288	nuoB	nuoA	2.9639	0.756111	0.293506	0.939266	999
511145.b1388	511145.b1391	paaA	paaD	1.5447	0.787634	0.291774	0.998667	999
511145.b3986	511145.b4502	rplL	yeiW	3.6494	0.873623	0.290606	0.9998	Nan
511145.b3306	511145.b4373	rpsH	rimI	1.9983	0.723636	0.290126	0.916761	Nan
511145.b3042	511145.b3833	yqiC	ubiE	1.8563	0.730003	0.289948	0.997962	197
511145.b0968	511145.b1094	yccX	acpP	1.8728	0.832854	0.288496	0.956573	Nan
511145.b2524	511145.b2609	iscX	rpsP	1.7492	0.87258	0.288226	0.969519	Nan
511145.b0169	511145.b2498	rpsB	upp	1.2175	0.649653	0.287615	0.901417	Nan
511145.b3606	511145.b4180	trmL	rlmB	0.9862	0.627741	0.286642	0.998589	864
511145.b1092	511145.b3649	fabD	rpoZ	1.2039	0.652165	0.28651	0.959264	205
511145.b3296	511145.b3807	rpsD	cyaY	1.9051	0.78905	0.28628	0.97824	Nan
511145.b2195	511145.b4074	dsbE	nrfE	1.5264	0.617011	0.285309	0.953388	871
511145.b2792	511145.b3311	yqcC	rpsQ	2.236	0.905341	0.284668	0.907573	Nan
511145.b3310	511145.b3385	rplN	gph	1.3425	0.749174	0.283611	0.954174	Nan
511145.b0630	511145.b2904	lipB	gcvH	1.8879	0.603178	0.283472	0.982395	991
511145.b0856	511145.b0857	potH	potI	1.4127	0.565604	0.283381	0.999176	996
511145.b3019	511145.b3699	parC	gyrB	1.0271	0.520482	0.283117	0.973848	999
511145.b3471	511145.b3781	yhhQ	trxA	1.4454	0.640987	0.282818	0.948835	Nan
511145.b1656	511145.b2679	sodB	proX	1.1839	0.630624	0.282374	0.968205	Nan
511145.b0884	511145.b2516	infA	rodZ	1.7296	0.780589	0.281622	0.941593	Nan
511145.b3165	511145.b4546	rpsO	ypeB	2.035	0.900151	0.281057	0.961119	Nan
511145.b1124	511145.b1125	potC	potB	1.3798	0.574008	0.280986	0.999026	999
511145.b1094	511145.b1759	acpP	nudG	2.182	0.754416	0.280907	0.919851	Nan
511145.b0048	511145.b0884	folA	infA	1.636	0.709407	0.280835	0.965809	Nan
511145.b3191	511145.b3206	mlaB	npr	2.383	0.849783	0.279602	0.927333	292
511145.b2609	511145.b4373	rpsP	rimI	1.4708	0.691535	0.27945	0.949832	Nan
511145.b3319	511145.b4147	rplD	efp	1.1348	0.595965	0.278928	0.96944	965
511145.b0784	511145.b3206	moaD	npr	1.8846	0.842422	0.278302	0.952582	Nan
511145.b0453	511145.b3302	ybaY	rpmD	2.1329	0.901812	0.277698	0.981408	Nan
511145.b1181	511145.b4142	ycgN	groS	2.1143	0.754326	0.277642	0.959591	Nan
511145.b1098	511145.b3406	tmk	greB	1.1853	0.6564	0.277113	0.968594	197
511145.b1858	511145.b1859	znuC	znuB	1.59	0.569315	0.276984	0.997914	999
511145.b3807	511145.b4202	cyaY	rpsR	2.0887	0.906758	0.276698	0.951288	Nan
511145.b0177	511145.b2595	bamA	bamD	1.9989	0.557535	0.276304	0.999911	999
511145.b1712	511145.b2619	ihfA	ratA	2.0422	0.749432	0.275963	0.985725	Nan
511145.b1962	511145.b2480	yedJ	bcp	1.0241	0.647805	0.275826	0.902166	Nan
511145.b2792	511145.b3703	yqcC	rpmH	2.1973	0.944944	0.275763	0.975197	Nan
511145.b0884	511145.b2524	infA	iscX	2.3748	0.944182	0.274116	0.943758	Nan
511145.b2127	511145.b2480	mlrA	bcp	1.4074	0.636135	0.273496	0.944453	Nan
511145.b1094	511145.b2952	acpP	yggT	1.3993	0.810239	0.273084	0.915248	Nan
511145.b2565	511145.b3175	recO	secG	1.2303	0.660058	0.272614	0.950476	Nan
511145.b0084	511145.b0089	ftsI	ftsW	1.4213	0.471692	0.272484	0.998046	999
511145.b2234	511145.b2235	nrdA	nrdB	0.9874	0.515092	0.271954	0.994268	999
511145.b1948	511145.b1950	fliP	fliR	1.2098	0.643141	0.271078	0.992423	999
511145.b0857	511145.b1125	potI	potB	1.3366	0.559996	0.270313	0.998904	997
511145.b2019	511145.b3400	hisG	hslR	1.3418	0.618554	0.268924	0.942362	Nan
511145.b2516	511145.b3406	rodZ	greB	1.1904	0.651458	0.268886	0.964121	Nan
511145.b0178	511145.b2977	skp	glcG	2.0054	0.767212	0.268764	0.91058	Nan
511145.b0410	511145.b3936	yajD	rpmE	1.7934	0.880404	0.268517	0.912168	Nan
511145.b3406	511145.b4043	greB	lexA	1.081	0.640705	0.268192	0.910145	Nan
511145.b1179	511145.b3781	ycgL	trxA	2.0205	0.716724	0.268114	0.922025	Nan
511145.b0819	511145.b2086	ldtB	yegS	1.088	0.567923	0.267853	0.932877	Nan
511145.b2200	511145.b2201	ccmB	ccmA	2.9036	0.684896	0.267472	0.999715	999
511145.b3206	511145.b3228	npr	sspB	2.5834	0.814395	0.266715	0.93163	Nan
511145.b2949	511145.b3313	yqgF	rplP	1.3244	0.67832	0.265718	0.997177	Nan
511145.b2666	511145.b3836	yqaE	tatA	2.2033	0.926102	0.265659	0.948023	Nan
511145.b2949	511145.b3606	yqgF	trmL	0.9955	0.635031	0.264339	0.946133	Nan
511145.b2276	511145.b2279	nuoN	nuoK	1.7685	0.661671	0.264032	0.999875	999
511145.b0442	511145.b4022	ybaV	rluF	1.5586	0.667447	0.263962	0.965973	Nan
511145.b0214	511145.b4022	rnhA	rluF	1.3841	0.595295	0.263937	0.988552	Nan
511145.b2792	511145.b3230	yqcC	rpsI	2.1789	0.860174	0.263407	0.939055	Nan
511145.b0525	511145.b3471	ppiB	yhhQ	1.4223	0.633437	0.263363	0.934009	247
511145.b1094	511145.b4546	acpP	ypeB	2.8206	0.854541	0.263178	0.938578	Nan
511145.b1887	511145.b1889	cheW	motB	1.0836	0.654645	0.262733	0.961904	999
511145.b1448	511145.b3294	mnaT	rplQ	1.547	0.719271	0.262238	0.963136	Nan
511145.b2792	511145.b3206	yqcC	npr	2.0683	0.878583	0.261956	0.933109	Nan
511145.b3740	511145.b3807	rsmG	cyaY	1.5712	0.689474	0.261845	0.961942	Nan
511145.b0156	511145.b4168	erpA	tsaE	1.9053	0.706007	0.261538	0.913954	Nan
511145.b1426	511145.b1710	ydcH	btuE	2.1418	0.716933	0.261498	0.980834	Nan
511145.b1944	511145.b3206	fliL	npr	1.8326	0.849518	0.261332	0.926204	Nan
511145.b0631	511145.b1094	ybeD	acpP	1.9302	0.848126	0.260884	0.989324	Nan
511145.b2575	511145.b3470	trmN	tusA	1.6907	0.733736	0.260635	0.995021	Nan
511145.b0426	511145.b4005	yajQ	purD	1.0729	0.615805	0.2604	0.909147	Nan
511145.b1656	511145.b3190	sodB	ibaG	2.0522	0.732954	0.260202	0.965447	Nan
511145.b0029	511145.b0099	ispH	mutT	1.2425	0.666804	0.259614	0.963481	Nan
511145.b2113	511145.b3414	mrp	nfuA	1.2596	0.704392	0.259115	0.985788	722
511145.b0684	511145.b1100	fldA	ycfH	1.1218	0.671879	0.25906	0.947378	159
511145.b3287	511145.b3315	def	rplV	1.3722	0.594657	0.258768	0.969147	968
511145.b2524	511145.b3261	iscX	fis	1.9718	0.93238	0.258751	0.987413	Nan
511145.b3734	511145.b3735	atpA	atpH	1.3083	0.610796	0.258495	0.914999	999
511145.b1656	511145.b3255	sodB	accB	1.1919	0.634707	0.258472	0.949468	Nan
511145.b2525	511145.b3190	fdx	ibaG	1.9038	0.884405	0.258204	0.918562	279
511145.b0912	511145.b2748	ihfB	ftsB	1.8244	0.761231	0.258113	0.949874	Nan
511145.b2516	511145.b3983	rodZ	rplK	1.6218	0.717007	0.257836	0.901484	Nan
511145.b2889	511145.b3461	idi	rpoH	1.7813	0.700732	0.257589	0.907743	Nan
511145.b1211	511145.b3560	prfA	glyQ	1.2423	0.663443	0.25711	0.901281	489
511145.b0066	511145.b3201	thiQ	lptB	1.6557	0.740933	0.256836	0.929121	Nan
511145.b0048	511145.b3560	folA	glyQ	1.2386	0.66013	0.256774	0.989559	Nan
511145.b0175	511145.b3406	cdsA	greB	1.06	0.61861	0.256516	0.909542	Nan
511145.b3165	511145.b4161	rpsO	rsgA	1.4542	0.593262	0.255966	0.912878	982
511145.b1204	511145.b3255	pth	accB	1.4545	0.634051	0.255616	0.909055	178
511145.b2528	511145.b3425	iscA	glpE	1.4378	0.690056	0.255558	0.987149	360
511145.b2608	511145.b4202	rimM	rpsR	1.508	0.629037	0.255553	0.907625	898
511145.b1094	511145.b3390	acpP	aroK	1.2047	0.597586	0.25529	0.926244	190
511145.b1813	511145.b3316	nudL	rpsS	1.5225	0.755203	0.254748	0.998138	202
511145.b0697	511145.b0698	kdpB	kdpA	1.3823	0.618998	0.254189	0.999629	999
511145.b1117	511145.b1118	lolD	lolE	1.682	0.541818	0.254184	0.999126	999
511145.b0145	511145.b1282	dksA	yciH	1.8016	0.718379	0.253481	0.980486	Nan
511145.b0198	511145.b3463	metI	ftsE	1.0828	0.65734	0.252937	0.990709	Nan
511145.b2792	511145.b3297	yqcC	rpsK	2.0997	0.924148	0.252921	0.9957	Nan
511145.b1094	511145.b2897	acpP	sdhE	1.8754	0.809016	0.252894	0.943252	Nan
511145.b1133	511145.b3649	mnmA	rpoZ	1.069	0.628245	0.252375	0.97614	154
511145.b0481	511145.b3850	ybaK	hemG	1.7124	0.773354	0.252192	0.969463	Nan
511145.b3321	511145.b3342	rpsJ	rpsL	1.8941	0.973525	0.25213	0.96885	999
511145.b0156	511145.b0525	erpA	ppiB	1.162	0.682699	0.251662	0.931213	Nan
511145.b1971	511145.b1972	yedY	yedZ	2.2301	0.638887	0.251397	0.94642	999
511145.b1697	511145.b2889	ydiQ	idi	1.7017	0.641694	0.251261	0.998225	Nan
511145.b0048	511145.b3936	folA	rpmE	1.6253	0.654787	0.251207	0.967473	Nan
511145.b1073	511145.b1183	flgB	umuD	1.11	0.661047	0.249558	0.973017	Nan
511145.b1324	511145.b4160	tpx	psd	1.126	0.66965	0.249473	0.960056	Nan
511145.b3485	511145.b3486	yhhJ	rbbA	1.6515	0.562617	0.248886	0.999885	959
511145.b2326	511145.b3316	epmC	rpsS	1.7742	0.886075	0.248757	0.97211	Nan
511145.b0025	511145.b1094	ribF	acpP	1.2541	0.570699	0.248747	0.998494	462
511145.b0965	511145.b3865	yccU	yihA	1.0453	0.653539	0.247249	0.974791	167
511145.b1684	511145.b3425	sufA	glpE	1.4732	0.678057	0.24674	0.979591	Nan
511145.b0430	511145.b0431	cyoC	cyoB	1.0274	0.543296	0.246346	0.999945	999
511145.b0172	511145.b3366	frr	nirD	1.3377	0.713387	0.246022	0.915489	Nan
511145.b3986	511145.b4375	rplL	prfC	1.0858	0.655446	0.24574	0.978894	859
511145.b3309	511145.b3901	rplX	rhaM	1.5914	0.809393	0.244626	0.900369	Nan
511145.b3269	511145.b3270	yhdX	yhdY	1.7778	0.573001	0.244589	0.999878	993
511145.b0435	511145.b4172	bolA	hfq	2.8533	0.876866	0.244562	0.922604	Nan
511145.b1863	511145.b4172	ruvC	hfq	2.4156	0.757134	0.244287	0.98212	Nan
511145.b3304	511145.b4373	rplR	rimI	1.3923	0.657247	0.243968	0.978675	Nan
511145.b3113	511145.b4248	tdcF	yjgH	1.483	0.478843	0.243816	0.931801	363
511145.b0051	511145.b0684	rsmA	fldA	1.0484	0.657152	0.243422	0.942653	Nan
511145.b0849	511145.b1552	grxA	cspI	1.8474	0.805153	0.243084	0.914222	Nan
511145.b0391	511145.b3302	yaiE	rpmD	1.8276	0.849303	0.242723	0.937268	Nan
511145.b0296	511145.b1218	ykgM	chaC	2.2416	0.762979	0.242398	0.918731	Nan
511145.b2953	511145.b3343	yggU	tusB	2.8057	0.941097	0.242189	0.913855	Nan
511145.b0145	511145.b3400	dksA	hslR	1.3494	0.672313	0.241245	0.992799	Nan
511145.b0384	511145.b4045	psiF	yjbJ	1.7886	0.831882	0.241168	0.928983	Nan
511145.b1864	511145.b2891	yebC	prfB	1.3729	0.543785	0.241099	0.925568	538
511145.b0048	511145.b0426	folA	yajQ	1.5169	0.660093	0.241092	0.968331	Nan
511145.b3343	511145.b3345	tusB	tusD	2.5067	0.938488	0.240834	0.999988	999
511145.b3316	511145.b3807	rpsS	cyaY	2.0507	0.92173	0.240489	0.900851	Nan
511145.b1183	511145.b3302	umuD	rpmD	1.3012	0.715432	0.239757	0.953994	Nan
511145.b0048	511145.b1792	folA	yeaO	1.255	0.629053	0.23945	0.943446	Nan
511145.b2619	511145.b2828	ratA	lgt	1.5917	0.554808	0.238824	0.903713	Nan
511145.b3181	511145.b3631	greA	waaG	0.8335	0.583644	0.238809	0.901446	Nan
511145.b0684	511145.b1211	fldA	prfA	1.3019	0.712386	0.238522	0.937678	Nan
511145.b0637	511145.b4353	rsfS	yjiX	1.742	0.751798	0.238153	0.931558	Nan
511145.b1946	511145.b3170	fliN	rimP	1.1527	0.60019	0.237659	0.96155	Nan
511145.b0886	511145.b0887	cydC	cydD	2.1524	0.468845	0.237386	0.999606	993
511145.b3559	511145.b3560	glyS	glyQ	1.719	0.624543	0.235854	0.999826	999
511145.b2524	511145.b2582	iscX	trxC	2.5488	0.703032	0.235614	0.941145	Nan
511145.b1209	511145.b3298	lolB	rpsM	1.7784	0.759111	0.23561	0.964423	Nan
511145.b1764	511145.b2471	selD	yffB	1.0396	0.658557	0.235319	0.920031	Nan
511145.b0684	511145.b2960	fldA	trmI	1.2883	0.668619	0.23482	0.993203	Nan
511145.b3316	511145.b3995	rpsS	rsd	1.8339	0.863768	0.234287	0.99353	Nan
511145.b1383	511145.b2960	ydbL	trmI	1.6893	0.765235	0.234156	0.961576	Nan
511145.b1784	511145.b3463	yeaH	ftsE	1.034	0.615848	0.233927	0.92974	Nan

### Sheet: column explanations
StringID1	First STRING identifier
StringID2	Second STRING identifier
Pname1	First protein name
Pname2	Second protein name
Max DCA	Maximal inter-protein DCA score
RF prob	Predicted interacting probability from our best-performance Random
APCed RFPro	Predicted interacting probability from our best-performance Random butt after protein level average product correction
Max prob12	Maximal contacting probability of Cbeta-Cbeta under 12 Å from stuture predictd from AlphaFold-Multimer
STRING score	Combined score in STRING database
